# A novel dataset of 2,362 equine fecal microbiomes from eight veterinary teaching hospital on three continents reveals dominant effects of geography, breed, and disease

**DOI:** 10.1101/2024.10.21.619412

**Authors:** Zachary L. McAdams, Emma J. Campbell, Rebecca A. Dorfmeyer, Giedre Turner, Samantha Shaffer, Tamara Ford, Jenna Lawson, Jackson Terry, Murugesan Raju, Lyndon Coghill, Lucia Cresci, Kara Lascola, Tiffany Pridgen, Anthony Blikslager, Emily Barrell, Heidi Banse, Linda Paul, Alexandra Gillen, Sascha Nott, Marie VandeCandelaere, Gaby van Galen, Kile S. Townsend, Lynn M. Martin, Philip J. Johnson, Aaron C. Ericsson

## Abstract

Horses and other equids are reliant on the gut microbiome for health, and studies have reported associations between certain clinical conditions and features of the fecal microbiome. However, research to date on the equine fecal microbiome has often relied on small sample sizes collected from single and relatively localized geographic regions. Previous work largely employs single timepoint analyses, or horses selected based on limited health criteria. To address these issues and expand our understanding of the core microbiome in health, and the changes associated with adverse outcomes, the Equine Gut Group (EGG) has collected and performed 16S rRNA sequencing on 2,362 fecal samples from 1,190 healthy and affected horses. Here we present the EGG database and demonstrate its utility in characterizing the equine microbiome in health and acute gastrointestinal disease. The EGG 16S rRNA database is a valuable resource to study the equine microbiome and its role in equine health.
