## Extended Data Table 2 for "A novel dataset of 2,362 equine fecal microbiomes from eight veterinary teaching hospital on three continents reveals dominant effects of geography, breed, and disease"

### Sheet: shannon_university_wilcoxon
Group 1	Group 2	Sample Size		Chao1 Wilcoxon Rank-Sum Test		Shannon Wilcoxon Rank-Sum Test		β Diversity PERMANOVA
		Group 1	Group 2	p value	BH-corrected p value	p value	BH-corrected p value	F	p value
Auburn University	Louisiana State University	118	240	2.88e-06	1.15e-05	5.43e-12	2.17e-11	7.29	0.001
Auburn University	North Carolina State University	118	23	0.227	0.265	0.362	0.405	2.74	0.001
Auburn University	University of Liverpool	118	378	0.291	0.326	0.63	0.653	18.16	0.001
Auburn University	University of Minnesota	118	32	0.057	0.084	0.076	0.107	4.45	0.001
Auburn University	University of Missouri	118	1218	0.002	0.004	2.49e-05	4.98e-05	9.55	0.001
Auburn University	University of Queensland	118	142	6.81e-19	6.36e-18	6.95e-23	6.49e-22	15.08	0.001
Auburn University	University of Sydney	118	211	0.000186	0.000521	1.95e-07	4.96e-07	12.5	0.001
Louisiana State University	North Carolina State University	240	23	0.001	0.003	0.013	0.022	2.1	0.001
Louisiana State University	University of Liverpool	240	378	3.39e-05	0.000119	3.25e-18	1.82e-17	39.07	0.001
Louisiana State University	University of Minnesota	240	32	0.45	0.485	0.011	0.02	4.5	0.001
Louisiana State University	University of Missouri	240	1218	0.001	0.003	5.11e-07	1.1e-06	9.28	0.001
Louisiana State University	University of Queensland	240	142	1.49e-09	8.34e-09	1.54e-14	7.19e-14	18.18	0.001
Louisiana State University	University of Sydney	240	211	0.145	0.193	0.028	0.043	13.78	0.001
North Carolina State University	University of Liverpool	23	378	0.134	0.188	0.267	0.325	6.12	0.001
North Carolina State University	University of Minnesota	23	32	0.014	0.022	0.716	0.716	2.28	0.001
North Carolina State University	University of Missouri	23	1218	0.015	0.024	0.357	0.405	1.92	0.001
North Carolina State University	University of Queensland	23	142	1.02e-07	4.76e-07	3.04e-07	7.09e-07	6.12	0.001
North Carolina State University	University of Sydney	23	211	0.005	0.01	0.111	0.148	4.52	0.001
University of Liverpool	University of Minnesota	378	32	0.183	0.223	0.065	0.095	8.79	0.001
University of Liverpool	University of Missouri	378	1218	0.012	0.021	9.05e-12	3.17e-11	58.43	0.001
University of Liverpool	University of Queensland	378	142	1.19e-19	1.67e-18	7.36e-35	2.06e-33	28.22	0.001
University of Liverpool	University of Sydney	378	211	0.005	0.01	8.28e-11	2.58e-10	28.12	0.001
University of Minnesota	University of Missouri	32	1218	0.621	0.644	0.569	0.613	3.33	0.001
University of Minnesota	University of Queensland	32	142	6.3e-05	0.000196	1.4e-08	3.92e-08	9.33	0.001
University of Minnesota	University of Sydney	32	211	0.934	0.934	0.17	0.216	7.52	0.001
University of Missouri	University of Queensland	1218	142	2.4e-20	6.72e-19	1.23e-28	1.72e-27	28.75	0.001
University of Missouri	University of Sydney	1218	211	0.162	0.206	0.026	0.042	20.92	0.001
University of Queensland	University of Sydney	142	211	1.01e-12	7.07e-12	2.88e-18	1.82e-17	13.84	0.001
