## Extended Data Table 3 for "A novel dataset of 2,362 equine fecal microbiomes from eight veterinary teaching hospital on three continents reveals dominant effects of geography, breed, and disease"

### Sheet: Sheet1
Primary Disease Category			n			Chao1				Shannon				Weighted β Diversity
Group 1	Group 2		Group 1	Group 2		p value	BH-adjusted p value	Significance		p value	BH-adjusted p value	Significance		F	p
Cardiovascular	Neurologic		34	73		0.171	0.229	ns		0.257	0.349	ns		1.71	0.001
Cardiovascular	Reproductive		34	53		0.008	0.016	*		0.046	0.089	ns		1.68	0.001
Cardiovascular	Systemic		34	25		0.778	0.823	ns		0.802	0.869	ns		1.57	0.001
Cardiovascular	Dental		34	55		0.267	0.342	ns		0.373	0.462	ns		2.51	0.001
Cardiovascular	Gastrointestinal (Acute)		34	791		0.396	0.474	ns		0.195	0.291	ns		1.33	0.001
Cardiovascular	Gastrointestinal (Chronic)		34	78		0.283	0.358	ns		0.567	0.653	ns		1.35	0.001
Cardiovascular	Healthy		34	369		0.06	0.098	ns		0.155	0.252	ns		1.39	0.015
Cardiovascular	Immune-Mediated		34	34		0.001	0.004	**		0.004	0.011	*		3.52	0.001
Cardiovascular	Integumentary		34	155		0.612	0.671	ns		0.712	0.793	ns		2.46	0.001
Cardiovascular	Musculoskeletal		34	363		0.129	0.189	ns		0.133	0.228	ns		2.51	0.001
Cardiovascular	Ocular		34	184		0.001	0.003	**		0.024	0.053	ns		1.95	0.001
Cardiovascular	Respiratory		34	126		0.145	0.209	ns		0.281	0.376	ns		1.17	0.098
Cardiovascular	Urinary		34	22		0.521	0.608	ns		0.848	0.884	ns		1.57	0.001
Dental	Gastrointestinal (Chronic)		55	78		0.666	0.713	ns		0.455	0.545	ns		3.53	0.001
Dental	Healthy		55	369		0.0004	0.001	**		0.001	0.004	**		5.66	0.001
Dental	Immune-Mediated		55	34		0.018	0.033	*		0.012	0.029	*		4.12	0.001
Dental	Neurologic		55	73		0.003	0.006	**		0.009	0.024	*		3.68	0.001
Dental	Reproductive		55	53		0.000126	0.000493	***		0.000419	0.001	**		3.65	0.001
Dental	Systemic		55	25		0.152	0.214	ns		0.198	0.291	ns		3.55	0.001
Dental	Urinary		55	22		0.346	0.425	ns		0.427	0.518	ns		2.92	0.001
Dental	Gastrointestinal (Acute)		55	791		0.185	0.24	ns		0.959	0.97	ns		4.75	0.001
Dental	Integumentary		55	155		0.011	0.022	*		0.045	0.089	ns		3.5	0.001
Dental	Musculoskeletal		55	363		0.000357	0.001	**		0.000859	0.003	**		4.69	0.001
Dental	Ocular		55	184		2.29e-06	1.16e-05	****		4.17e-05	0.0002	***		6.56	0.001
Dental	Respiratory		55	126		0.646	0.7	ns		0.715	0.793	ns		3.59	0.001
Gastrointestinal (Acute)	Gastrointestinal (Chronic)		791	78		0.601	0.667	ns		0.249	0.343	ns		2.07	0.001
Gastrointestinal (Acute)	Healthy		791	369		1.98e-14	9.01e-13	****		1.9e-17	8.64e-16	****		9.99	0.001
Gastrointestinal (Acute)	Immune-Mediated		791	34		2.38e-05	0.000107	***		5.7e-05	0.000247	***		5.24	0.001
Gastrointestinal (Acute)	Integumentary		791	155		0.003	0.007	**		1.44e-05	8.19e-05	****		10.28	0.001
Gastrointestinal (Acute)	Musculoskeletal		791	363		4.97e-10	9.05e-09	****		3.89e-16	1.18e-14	****		20.17	0.001
Gastrointestinal (Acute)	Neurologic		791	73		0.000277	0.001	**		2.23e-05	0.000119	***		4.69	0.001
Gastrointestinal (Acute)	Ocular		791	184		5.64e-18	5.13e-16	****		2.49e-20	2.27e-18	****		8.84	0.001
Gastrointestinal (Acute)	Reproductive		791	53		3.06e-07	1.99e-06	****		2.21e-07	2.23e-06	****		3.74	0.001
Gastrointestinal (Acute)	Systemic		791	25		0.153	0.214	ns		0.023	0.053	ns		2.07	0.001
Gastrointestinal (Acute)	Urinary		791	22		0.924	0.945	ns		0.297	0.386	ns		2.18	0.001
Gastrointestinal (Acute)	Respiratory		791	126		0.126	0.188	ns		0.989	0.989	ns		2.28	0.001
Gastrointestinal (Chronic)	Healthy		78	369		1.93e-07	1.46e-06	****		0.000297	0.001	**		4.02	0.001
Gastrointestinal (Chronic)	Neurologic		78	73		0.000914	0.003	**		0.011	0.027	*		3.39	0.001
Gastrointestinal (Chronic)	Reproductive		78	53		5.1e-07	3.09e-06	****		0.000181	0.000686	***		2.98	0.001
Gastrointestinal (Chronic)	Systemic		78	25		0.097	0.148	ns		0.177	0.278	ns		1.71	0.001
Gastrointestinal (Chronic)	Immune-Mediated		78	34		0.000346	0.001	**		3.35e-05	0.000169	***		4.09	0.001
Gastrointestinal (Chronic)	Integumentary		78	155		0.012	0.024	*		0.048	0.091	ns		5.06	0.001
Gastrointestinal (Chronic)	Musculoskeletal		78	363		2.48e-05	0.000107	***		0.000668	0.002	**		6.54	0.001
Gastrointestinal (Chronic)	Ocular		78	184		1.15e-11	2.62e-10	****		7.68e-07	5.38e-06	****		4.45	0.001
Gastrointestinal (Chronic)	Respiratory		78	126		0.549	0.624	ns		0.342	0.438	ns		1.64	0.001
Gastrointestinal (Chronic)	Urinary		78	22		0.865	0.9	ns		0.597	0.679	ns		1.91	0.001
Healthy	Neurologic		369	73		0.533	0.614	ns		0.854	0.884	ns		2.39	0.001
Healthy	Reproductive		369	53		0.06	0.098	ns		0.147	0.243	ns		2.4	0.001
Healthy	Systemic		369	25		0.062	0.1	ns		0.239	0.335	ns		2.34	0.001
Healthy	Immune-Mediated		369	34		9.26e-08	9.49e-07	****		1.23e-07	1.6e-06	****		8.26	0.001
Healthy	Integumentary		369	155		0.007	0.015	*		0.027	0.058	ns		5.84	0.001
Healthy	Musculoskeletal		369	363		0.559	0.628	ns		0.854	0.884	ns		6.54	0.001
Healthy	Ocular		369	184		0.004	0.009	**		0.053	0.098	ns		3.32	0.001
Healthy	Respiratory		369	126		6.81e-10	1.03e-08	****		1.93e-07	2.2e-06	****		3.82	0.001
Healthy	Urinary		369	22		0.02	0.036	*		0.132	0.228	ns		2.29	0.001
Immune-Mediated	Neurologic		34	73		1.02e-06	5.8e-06	****		1.38e-06	8.97e-06	****		7.08	0.001
Immune-Mediated	Reproductive		34	53		2.55e-07	1.78e-06	****		2.79e-07	2.54e-06	****		6.07	0.001
Immune-Mediated	Systemic		34	25		0.00013	0.000493	***		5.43e-05	0.000247	***		4.04	0.001
Immune-Mediated	Urinary		34	22		0.005	0.011	*		0.001	0.004	**		3.31	0.001
Immune-Mediated	Integumentary		34	155		1.2e-06	6.42e-06	****		5.32e-07	4.03e-06	****		7.21	0.001
Immune-Mediated	Musculoskeletal		34	363		1.3e-07	1.08e-06	****		3.49e-08	5.29e-07	****		9.19	0.001
Immune-Mediated	Ocular		34	184		3.77e-09	4.9e-08	****		1.76e-09	3.2e-08	****		9.32	0.001
Immune-Mediated	Respiratory		34	126		0.000899	0.003	**		7.35e-05	0.000304	***		4.53	0.001
Integumentary	Neurologic		155	73		0.166	0.225	ns		0.207	0.299	ns		2.75	0.001
Integumentary	Ocular		155	184		6.59e-06	3.16e-05	****		8.51e-05	0.000337	***		6.14	0.001
Integumentary	Reproductive		155	53		0.001	0.003	**		0.009	0.024	*		2.74	0.001
Integumentary	Systemic		155	25		0.964	0.975	ns		0.891	0.911	ns		3.64	0.001
Integumentary	Urinary		155	22		0.176	0.232	ns		0.498	0.581	ns		3.04	0.001
Integumentary	Musculoskeletal		155	363		0.09	0.138	ns		0.045	0.089	ns		2.87	0.001
Integumentary	Respiratory		155	126		0.000526	0.002	**		0.001	0.003	**		5.07	0.001
Musculoskeletal	Neurologic		363	73		0.999	0.999	ns		0.855	0.884	ns		2.34	0.001
Musculoskeletal	Ocular		363	184		0.003	0.007	**		0.062	0.111	ns		6.54	0.001
Musculoskeletal	Reproductive		363	53		0.039	0.069	ns		0.193	0.291	ns		2.83	0.001
Musculoskeletal	Systemic		363	25		0.29	0.362	ns		0.376	0.462	ns		3.77	0.001
Musculoskeletal	Urinary		363	22		0.068	0.106	ns		0.16	0.255	ns		3	0.001
Musculoskeletal	Respiratory		363	126		1.24e-07	1.08e-06	****		4.43e-07	3.66e-06	****		6.77	0.001
Neurologic	Ocular		73	184		0.019	0.035	*		0.139	0.234	ns		2.6	0.001
Neurologic	Reproductive		73	53		0.058	0.098	ns		0.222	0.316	ns		2.26	0.001
Neurologic	Respiratory		73	126		4.28e-05	0.000177	***		0.000601	0.002	**		3.13	0.001
Neurologic	Systemic		73	25		0.388	0.471	ns		0.463	0.547	ns		2.6	0.001
Neurologic	Urinary		73	22		0.04	0.069	ns		0.184	0.284	ns		2.6	0.001
Ocular	Reproductive		184	53		0.87	0.9	ns		0.786	0.862	ns		3.2	0.001
Ocular	Systemic		184	25		0.003	0.006	**		0.028	0.059	ns		2.47	0.001
Ocular	Urinary		184	22		0.002	0.004	**		0.01	0.024	*		2.37	0.001
Ocular	Respiratory		184	126		1e-13	3.03e-12	****		5.26e-11	1.2e-09	****		4.28	0.001
Reproductive	Respiratory		53	126		9.39e-08	9.49e-07	****		5.17e-06	3.14e-05	****		2.75	0.001
Reproductive	Systemic		53	25		0.007	0.015	*		0.057	0.103	ns		1.82	0.002
Reproductive	Urinary		53	22		0.001	0.004	**		0.294	0.386	ns		2.6	0.001
Respiratory	Systemic		126	25		0.034	0.061	ns		0.057	0.103	ns		2.46	0.001
Respiratory	Urinary		126	22		0.449	0.531	ns		0.045	0.089	ns		1.79	0.001
Systemic	Urinary		25	22		0.158	0.218	ns		0.368	0.462	ns		1.71	0.001
