## Extended Data Table 4 for "A novel dataset of 2,362 equine fecal microbiomes from eight veterinary teaching hospital on three continents reveals dominant effects of geography, breed, and disease"

### Sheet: Sheet1
Metadata Category		Samples	Subjects
Country	ASTL	29	25
	UK	10	7
	USA	239	125
Sex	Male	85	61
	Female	193	96
Breed Type	Cob	4	3
	Donkey	6	4
	Draught	20	7
	Hot-blooded	56	32
	Other	68	41
	Pony	20	10
	Quarter Horse	70	36
	Warmblood	34	24
