## Extended Data Table 5 for "A novel dataset of 2,362 equine fecal microbiomes from eight veterinary teaching hospital on three continents reveals dominant effects of geography, breed, and disease"

### Sheet: country_sig_differences
Family	Comparison		Sample Size (n)		Pairwise Wilcoxon Test p value	BH-adjusted p value
	Group 1	Group 2	Group 1	Group 2
Acidaminococcaceae	AUS	UK	29	10	0.004	0.004
Acidaminococcaceae	AUS	USA	29	239	2.1e-13	6.3e-13
Acidaminococcaceae	UK	USA	10	239	0.000424	0.000636
Anaerovoracaceae	AUS	UK	29	10	0.937	0.937
Anaerovoracaceae	AUS	USA	29	239	4.01e-10	1.2e-09
Anaerovoracaceae	UK	USA	10	239	0.000228	0.000342
Bacteroidales RF16 Gp.	AUS	UK	29	10	0.219	0.219
Bacteroidales RF16 Gp.	AUS	USA	29	239	1.03e-12	3.09e-12
Bacteroidales RF16 Gp.	UK	USA	10	239	0.008	0.012
Bacteroidales UCG-001	AUS	UK	29	10	0.000542	0.000813
Bacteroidales UCG-001	AUS	USA	29	239	1.97e-08	5.91e-08
Bacteroidales UCG-001	UK	USA	10	239	0.692	0.692
Christensenellaceae	AUS	UK	29	10	0.601	0.601
Christensenellaceae	AUS	USA	29	239	5.45e-11	1.64e-10
Christensenellaceae	UK	USA	10	239	1.12e-06	1.68e-06
Clostridia UCG-014	AUS	UK	29	10	0.004	0.009
Clostridia UCG-014	AUS	USA	29	239	0.006	0.009
Clostridia UCG-014	UK	USA	10	239	0.017	0.017
Erysipelotrichaceae	AUS	UK	29	10	0.475	0.475
Erysipelotrichaceae	AUS	USA	29	239	0.003	0.01
Erysipelotrichaceae	UK	USA	10	239	0.252	0.378
F082	AUS	UK	29	10	0.155	0.155
F082	AUS	USA	29	239	5e-12	1.5e-11
F082	UK	USA	10	239	0.000148	0.000222
Fibrobacteraceae	AUS	UK	29	10	0.091	0.091
Fibrobacteraceae	AUS	USA	29	239	3.01e-13	9.03e-13
Fibrobacteraceae	UK	USA	10	239	0.001	0.002
Hungateiclostridiaceae	AUS	UK	29	10	0.08	0.119
Hungateiclostridiaceae	AUS	USA	29	239	0.211	0.211
Hungateiclostridiaceae	UK	USA	10	239	0.022	0.065
Lachnospiraceae	AUS	UK	29	10	0.145	0.145
Lachnospiraceae	AUS	USA	29	239	0.111	0.145
Lachnospiraceae	UK	USA	10	239	0.019	0.057
Oscillospirales UCG-010	AUS	UK	29	10	0.348	0.348
Oscillospirales UCG-010	AUS	USA	29	239	7.02e-05	0.000211
Oscillospirales UCG-010	UK	USA	10	239	0.157	0.236
Prevotellaceae	AUS	UK	29	10	0.000662	0.000993
Prevotellaceae	AUS	USA	29	239	1.64e-15	4.92e-15
Prevotellaceae	UK	USA	10	239	0.005	0.005
RF39	AUS	UK	29	10	0.112	0.168
RF39	AUS	USA	29	239	0.698	0.698
RF39	UK	USA	10	239	0.09	0.168
Rikenellaceae	AUS	UK	29	10	0.003	0.004
Rikenellaceae	AUS	USA	29	239	9.26e-14	2.78e-13
Rikenellaceae	UK	USA	10	239	0.007	0.007
Spirochaetaceae	AUS	UK	29	10	0.437	0.437
Spirochaetaceae	AUS	USA	29	239	1.78e-07	5.34e-07
Spirochaetaceae	UK	USA	10	239	0.003	0.004
WCHB1-41	AUS	UK	29	10	0.669	0.669
WCHB1-41	AUS	USA	29	239	0.032	0.081
WCHB1-41	UK	USA	10	239	0.054	0.081
p-251-o5	AUS	UK	29	10	0.006	0.01
p-251-o5	AUS	USA	29	239	7.03e-11	2.11e-10
p-251-o5	UK	USA	10	239	0.327	0.327
