## Extended Data Table 6 for "A novel dataset of 2,362 equine fecal microbiomes from eight veterinary teaching hospital on three continents reveals dominant effects of geography, breed, and disease"

### Sheet: extended_data_table_5
Genus	Performance	Importance (Δ Performance)	Performance 95% CI		p value
			Lower Limit	Upper Limit
Proteobacteria_Gammaproteobacteria_Enterobacterales_Enterobacteriaceae_Escherichia-Shigella	0.715854	0.0538734	0.676675	0.760546	0.039604
Bacteroidota_Bacteroidia_Bacteroidales_Bacteroidaceae_Bacteroides	0.762829	0.00689826	0.754839	0.768238	0.019802
Firmicutes_Clostridia_Oscillospirales_UCG-010_UCG-010	0.76336	0.00636725	0.757568	0.769975	0.049505
Firmicutes_Clostridia_Lachnospirales_Lachnospiraceae_Lachnospiraceae_UCG-006	0.765089	0.00463772	0.758313	0.776427	0.19802
Firmicutes_Clostridia_Lachnospirales_Lachnospiraceae_Lachnospiraceae_UCG-009	0.765246	0.00448139	0.760298	0.769479	0.039604
Firmicutes_Clostridia_Oscillospirales_Butyricicoccaceae_UCG-009	0.765459	0.00426799	0.76129	0.769231	0.039604
Firmicutes_Clostridia_Lachnospirales_Lachnospiraceae_Pseudobutyrivibrio	0.765489	0.00423821	0.758561	0.773201	0.148515
Bacteroidota_Bacteroidia_Bacteroidales_Bacteroidales_Bacteroidales	0.76573	0.00399752	0.762531	0.769727	0.0594059
Bacteroidota_Bacteroidia_Bacteroidales_uncultured_uncultured	0.766886	0.00284119	0.765261	0.768486	0.00990099
Firmicutes_Clostridia_Oscillospirales_Oscillospiraceae_Oscillospiraceae	0.766928	0.00279901	0.763275	0.769975	0.0693069
Firmicutes_Bacilli_Lactobacillales_Streptococcaceae_Streptococcus	0.767012	0.00271464	0.758065	0.775931	0.247525
Firmicutes_Clostridia_Oscillospirales_[Clostridium]_methylpentosum_group_[Clostridium]_methylpentosum_group	0.767449	0.00227792	0.759801	0.776179	0.247525
Firmicutes_Clostridia_Peptostreptococcales-Tissierellales_Anaerovoracaceae_[Eubacterium]_nodatum_group	0.767546	0.00218114	0.763275	0.771216	0.138614
Firmicutes_Clostridia_Lachnospirales_Lachnospiraceae_Roseburia	0.767715	0.00201241	0.759305	0.773201	0.277228
Elusimicrobiota_Endomicrobia_Endomicrobiales_Endomicrobiaceae_Endomicrobium	0.767839	0.00188834	0.765509	0.769479	0.029703
Firmicutes_Clostridia_Lachnospirales_Lachnospiraceae_Lachnospiraceae_NK4A136_group	0.767871	0.00185608	0.764764	0.77072	0.158416
Desulfobacterota_Desulfovibrionia_Desulfovibrionales_Desulfovibrionaceae_Desulfovibrio	0.767928	0.00179901	0.76402	0.77072	0.168317
Actinobacteriota_Actinobacteria_Corynebacteriales_Corynebacteriaceae_Corynebacterium	0.768102	0.00162531	0.766501	0.769479	0.029703
Firmicutes_Clostridia_Oscillospirales_[Eubacterium]_coprostanoligenes_group_[Eubacterium]_coprostanoligenes_group	0.768176	0.00155087	0.764516	0.772208	0.217822
Bacteroidota_Bacteroidia_Bacteroidales_Prevotellaceae_Prevotellaceae	0.768181	0.00154591	0.766253	0.769975	0.108911
Firmicutes_Clostridia_Oscillospirales_Oscillospiraceae_V9D2013_group	0.768186	0.00154094	0.766253	0.769727	0.0891089
Firmicutes_Clostridia_Oscillospirales_Oscillospiraceae_NK4A214_group	0.768223	0.00150372	0.766005	0.770223	0.128713
Proteobacteria_Gammaproteobacteria_Burkholderiales_Sutterellaceae_Sutterellaceae	0.768223	0.00150372	0.765012	0.77196	0.19802
Firmicutes_Clostridia_Lachnospirales_Lachnospiraceae_Coprococcus	0.768246	0.00148139	0.766005	0.770471	0.148515
Firmicutes_Clostridia_Oscillospirales_Oscillospiraceae_UCG-007	0.768278	0.00144913	0.76402	0.772457	0.277228
Firmicutes_Clostridia_Oscillospirales_Oscillospiraceae_UCG-005	0.768283	0.00144417	0.766005	0.77072	0.19802
Bacteroidota_Bacteroidia_Bacteroidales_Bacteroidales_UCG-001_Bacteroidales_UCG-001	0.768288	0.00143921	0.765261	0.77072	0.19802
Spirochaetota_MVP-15_MVP-15_MVP-15_MVP-15	0.768355	0.00137221	0.765509	0.772953	0.158416
Verrucomicrobiota_Verrucomicrobiae_Verrucomicrobiales_Akkermansiaceae_Akkermansia	0.76839	0.00133747	0.765261	0.77072	0.168317
Proteobacteria_Gammaproteobacteria_Burkholderiales_Burkholderiales_Burkholderiales	0.768409	0.00131762	0.764764	0.773449	0.247525
Cyanobacteria_Vampirivibrionia_Gastranaerophilales_Gastranaerophilales_Gastranaerophilales	0.768412	0.00131514	0.765757	0.770471	0.217822
Proteobacteria_Alphaproteobacteria_Alphaproteobacteria_Alphaproteobacteria_Alphaproteobacteria	0.768412	0.00131514	0.765509	0.770968	0.128713
Verrucomicrobiota_Lentisphaeria_Oligosphaerales_Oligosphaeraceae_Z20	0.768511	0.00121588	0.766501	0.771216	0.168317
Fusobacteriota_Fusobacteriia_Fusobacteriales_Fusobacteriaceae_Fusobacterium	0.768521	0.00120596	0.765012	0.77072	0.237624
Actinobacteriota_Coriobacteriia_Coriobacteriales_uncultured_uncultured	0.768531	0.00119603	0.766253	0.769727	0.128713
Firmicutes_Clostridia_Lachnospirales_Lachnospiraceae_Frisingicoccus	0.768566	0.00116129	0.766749	0.770223	0.138614
Firmicutes_Negativicutes_Veillonellales-Selenomonadales_Selenomonadaceae_Schwartzia	0.768566	0.00116129	0.764516	0.773449	0.277228
Firmicutes_Bacilli_Acholeplasmatales_Acholeplasmataceae_NED5E9	0.768571	0.00115633	0.766749	0.769975	0.118812
Firmicutes_Clostridia_Lachnospirales_Lachnospiraceae_probable_genus_10	0.7686	0.00112655	0.766998	0.770223	0.138614
Firmicutes_Clostridia_Oscillospirales_Ruminococcaceae_Candidatus_Soleaferrea	0.768727	0.001	0.766501	0.770968	0.217822
Firmicutes_Bacilli_Erysipelotrichales_Erysipelotrichaceae_Erysipelotrichaceae	0.768764	0.000962779	0.766749	0.770223	0.217822
Bacteroidota_Bacteroidia_Bacteroidales_Prevotellaceae_Prevotellaceae_UCG-003	0.768809	0.000918114	0.766253	0.77072	0.217822
Euryarchaeota_Methanobacteria_Methanobacteriales_Methanobacteriaceae_Methanobrevibacter	0.768839	0.000888337	0.764764	0.77196	0.356436
Firmicutes_Clostridia_Oscillospirales_Oscillospiraceae_Oscillibacter	0.768849	0.000878412	0.766005	0.771712	0.257426
Actinobacteriota_Coriobacteriia_Coriobacteriales_Coriobacteriales_Incertae_Sedis_uncultured	0.768876	0.000851117	0.765261	0.772208	0.326733
Firmicutes_Clostridia_Lachnospirales_Lachnospiraceae_Lachnospiraceae_XPB1014_group	0.768876	0.000851117	0.766749	0.770968	0.237624
Synergistota_Synergistia_Synergistales_Synergistaceae_uncultured	0.768911	0.000816377	0.766253	0.771216	0.277228
Armatimonadota_uncultured_uncultured_uncultured_uncultured	0.768935	0.000791563	0.766501	0.771464	0.277228
Firmicutes_Clostridia_Lachnospirales_Lachnospirales_Lachnospirales	0.76894	0.0007866	0.767246	0.769975	0.158416
Bacteroidota_Bacteroidia_Bacteroidales_Porphyromonadaceae_Porphyromonas	0.768945	0.000781638	0.767742	0.769975	0.118812
Firmicutes_Clostridia_Oscillospirales_Oscillospirales_Hydrogenoanaerobacterium	0.768945	0.000781638	0.766998	0.771216	0.267327
Firmicutes_Clostridia_Lachnospirales_Lachnospiraceae_Lachnospiraceae_AC2044_group	0.768963	0.000764268	0.765757	0.77196	0.366337
Firmicutes_Clostridia_Oscillospirales_Oscillospiraceae_uncultured	0.768965	0.000761787	0.765012	0.77196	0.415842
Firmicutes_Bacilli_Acholeplasmatales_Acholeplasmataceae_EMP-G18	0.768978	0.00074938	0.766998	0.770223	0.237624
Firmicutes_Bacilli_Erysipelotrichales_Erysipelatoclostridiaceae_uncultured	0.76898	0.000746898	0.767742	0.769975	0.0891089
Firmicutes_Clostridia_Lachnospirales_Lachnospiraceae_uncultured	0.768983	0.000744417	0.766998	0.770471	0.247525
Firmicutes_Bacilli_Erysipelotrichales_Erysipelotrichaceae_Dubosiella	0.768988	0.000739454	0.767742	0.770223	0.178218
Firmicutes_Clostridia_Oscillospirales_Oscillospiraceae_Colidextribacter	0.769055	0.000672457	0.765012	0.772208	0.386139
Firmicutes_Bacilli_Acholeplasmatales_Acholeplasmataceae_Anaeroplasma	0.769074	0.000652605	0.766501	0.770968	0.277228
Firmicutes_Clostridia_Oscillospirales_Ruminococcaceae_Ruminococcus	0.769074	0.000652605	0.765757	0.771464	0.366337
Firmicutes_Clostridia_Clostridiales_Clostridiaceae_Sarcina	0.769077	0.000650124	0.766998	0.771216	0.277228
Firmicutes_Clostridia_Oscillospirales_Oscillospiraceae_Papillibacter	0.769084	0.00064268	0.766749	0.770968	0.356436
Cyanobacteria_Cyanobacteriia_Chloroplast_Chloroplast_Chloroplast	0.769107	0.000620347	0.766749	0.771216	0.336634
Proteobacteria_Gammaproteobacteria_Aeromonadales_Succinivibrionaceae_Ruminobacter	0.769127	0.000600496	0.767494	0.770471	0.277228
Firmicutes_Clostridia_Eubacteriales_Anaerofustaceae_Anaerofustis	0.769136	0.000590571	0.767246	0.770471	0.277228
Firmicutes_Bacilli_Izemoplasmatales_Izemoplasmatales_Izemoplasmatales	0.769141	0.000585608	0.767742	0.77072	0.277228
Verrucomicrobiota_Verrucomicrobiae_Opitutales_Puniceicoccaceae_Verruc-01	0.769144	0.000583127	0.766998	0.771464	0.287129
Fibrobacterota_Fibrobacteria_Fibrobacterales_Fibrobacteraceae_Fibrobacter	0.769206	0.000521092	0.767494	0.77196	0.336634
Firmicutes_Clostridia_Monoglobales_Monoglobaceae_Monoglobus	0.769211	0.000516129	0.765261	0.772953	0.405941
Firmicutes_Clostridia_Lachnospirales_Lachnospiraceae_Lachnospiraceae_FE2018_group	0.769253	0.000473945	0.768238	0.769727	0.158416
Firmicutes_Bacilli_Erysipelotrichales_Erysipelotrichales_Erysipelotrichales	0.769273	0.000454094	0.768734	0.769727	0.108911
Firmicutes_Clostridia_Peptostreptococcales-Tissierellales_Anaerovoracaceae_[Eubacterium]_saphenum_group	0.769278	0.000449132	0.765757	0.773697	0.356436
Firmicutes_Clostridia_Lachnospirales_Defluviitaleaceae_Defluviitaleaceae_UCG-011	0.769285	0.000441687	0.765261	0.77196	0.465347
Firmicutes_Clostridia_uncultured_uncultured_uncultured	0.769293	0.000434243	0.766501	0.772208	0.39604
Actinobacteriota_Coriobacteriia_Coriobacteriales_Coriobacteriales_Incertae_Sedis_Raoultibacter	0.769318	0.000409429	0.767742	0.770968	0.257426
Bacteroidota_Bacteroidia_Bacteroidia_Bacteroidia_Bacteroidia	0.769345	0.000382134	0.76799	0.770968	0.316832
Firmicutes_Clostridia_Clostridiales_Clostridiaceae_Clostridium_sensu_stricto_1	0.7694	0.000327543	0.766998	0.77196	0.49505
Firmicutes_Clostridia_Clostridiales_Clostridiaceae_Clostridiaceae	0.769404	0.000322581	0.768238	0.770223	0.316832
Spirochaetota_Spirochaetia_Spirochaetales_Spirochaetaceae_Sphaerochaeta	0.769449	0.000277916	0.767246	0.771712	0.425743
Firmicutes_Clostridia_Oscillospirales_Oscillospiraceae_UCG-002	0.769457	0.000270471	0.766253	0.771712	0.455446
Firmicutes_Bacilli_Erysipelotrichales_Erysipelatoclostridiaceae_Erysipelotrichaceae_UCG-003	0.769467	0.000260546	0.767494	0.771216	0.376238
Actinobacteriota_Coriobacteriia_Coriobacteriales_Eggerthellaceae_Denitrobacterium	0.769476	0.00025062	0.767246	0.771216	0.435644
Firmicutes_Clostridia_Lachnospirales_Lachnospiraceae_[Eubacterium]_oxidoreducens_group	0.769489	0.000238213	0.768238	0.77072	0.455446
Firmicutes_Bacilli_Erysipelotrichales_uncultured_uncultured	0.769494	0.000233251	0.76799	0.771464	0.366337
Firmicutes_Clostridia_Lachnospirales_Lachnospiraceae_Oribacterium	0.769496	0.000230769	0.766005	0.772457	0.455446
Bacteroidota_Bacteroidia_Bacteroidales_Prevotellaceae_uncultured	0.769509	0.000218362	0.765757	0.772705	0.485149
Firmicutes_Clostridia_Lachnospirales_Lachnospiraceae_Syntrophococcus	0.769516	0.000210918	0.766998	0.77196	0.465347
Proteobacteria_Alphaproteobacteria_Sphingomonadales_Sphingomonadaceae_Sphingomonas	0.769524	0.000203474	0.76799	0.770471	0.445545
Proteobacteria_Gammaproteobacteria_Enterobacterales_Enterobacteriaceae_Enterobacteriaceae	0.769543	0.000183623	0.768983	0.769975	0.455446
Actinobacteriota_Coriobacteriia_Coriobacteriales_Atopobiaceae_Atopobiaceae	0.769548	0.00017866	0.768486	0.770471	0.405941
Firmicutes_Clostridia_Lachnospirales_Lachnospiraceae_Anaerosporobacter	0.769548	0.00017866	0.766749	0.774194	0.366337
Firmicutes_Clostridia_Peptococcales_Peptococcaceae_uncultured	0.769548	0.00017866	0.766998	0.772208	0.465347
Firmicutes_Clostridia_Oscillospirales_Ruminococcaceae_Subdoligranulum	0.769561	0.000166253	0.765757	0.773697	0.485149
Patescibacteria_Saccharimonadia_Saccharimonadales_Saccharimonadales_Saccharimonadales	0.769578	0.000148883	0.766998	0.77196	0.445545
Verrucomicrobiota_Kiritimatiellae_WCHB1-41_WCHB1-41_WCHB1-41	0.769578	0.000148883	0.766005	0.772457	0.49505
Firmicutes_Clostridia_Lachnospirales_Lachnospiraceae_Lachnospiraceae_UCG-001	0.769581	0.000146402	0.768238	0.770968	0.485149
Verrucomicrobiota_Verrucomicrobiae_Pedosphaerales_Pedosphaeraceae_DEV114	0.7696	0.000126551	0.768734	0.770223	0.455446
Bacteroidota_Bacteroidia_Bacteroidales_Rikenellaceae_Mucinivorans	0.769613	0.000114144	0.767246	0.77196	0.514851
Spirochaetota_Spirochaetia_Spirochaetales_Spirochaetaceae_Spirochaetaceae	0.769628	9.92556e-05	0.768486	0.770471	0.514851
Bacteroidota_Bacteroidia_Bacteroidales_Prevotellaceae_Prevotellaceae_Ga6A1_group	0.76963	9.67742e-05	0.767742	0.770968	0.50495
Firmicutes_uncultured_uncultured_uncultured_uncultured	0.769638	8.933e-05	0.768238	0.77072	0.514851
Proteobacteria_Gammaproteobacteria_Pasteurellales_Pasteurellaceae_Actinobacillus	0.76965	7.69231e-05	0.768486	0.770471	0.613861
Firmicutes_Clostridia_Oscillospirales_Ruminococcaceae_uncultured	0.769663	6.45161e-05	0.767246	0.771712	0.544554
Desulfobacterota_Desulfuromonadia_PB19_PB19_PB19	0.769665	6.20347e-05	0.768983	0.770223	0.534653
Firmicutes_Bacilli_Erysipelotrichales_Erysipelatoclostridiaceae_Sharpea	0.76967	5.7072e-05	0.769231	0.769975	0.772277
Firmicutes_Clostridia_Oscillospirales_Ruminococcaceae_Faecalibacterium	0.76969	3.72208e-05	0.768734	0.771464	0.465347
Firmicutes_Negativicutes_Veillonellales-Selenomonadales_Selenomonadaceae_Selenomonadaceae	0.76969	3.72208e-05	0.768238	0.771216	0.584158
Myxococcota_Myxococcia_Myxococcales_Myxococcaceae_Myxococcaceae	0.769692	3.47395e-05	0.766998	0.773945	0.415842
Actinobacteriota_Actinobacteria_Micrococcales_Micrococcaceae_Micrococcaceae	0.7697	2.72953e-05	0.769231	0.770223	0.673267
Proteobacteria_Alphaproteobacteria_Rickettsiales_Mitochondria_Mitochondria	0.7697	2.72953e-05	0.768238	0.770968	0.574257
Firmicutes_Clostridia_Lachnospirales_Lachnospiraceae_Johnsonella	0.769702	2.48139e-05	0.768734	0.770968	0.49505
Chloroflexi_Anaerolineae_Anaerolineales_Anaerolineaceae_Flexilinea	0.769705	2.23325e-05	0.766253	0.773201	0.49505
Firmicutes_Clostridia_Lachnospirales_Lachnospiraceae_XBB1006	0.769715	1.24069e-05	0.768238	0.77072	0.633663
Actinobacteriota_Actinobacteria_Actinobacteria_Actinobacteria_Actinobacteria	0.769722	4.96278e-06	0.769231	0.770223	0.80198
Synergistota_Synergistia_Synergistales_Synergistaceae_Pyramidobacter	0.769727	0	0.76799	0.770968	0.574257
Bacteroidota_Bacteroidia_Bacteroidales_Prevotellaceae_Prevotella	0.769732	-4.96278e-06	0.767494	0.771216	0.584158
Firmicutes_Clostridia_Clostridia_Hungateiclostridiaceae_UCG-012	0.769734	-7.44417e-06	0.767742	0.770968	0.633663
Firmicutes_Clostridia_Lachnospirales_Lachnospiraceae_Moryella	0.769744	-1.73697e-05	0.76799	0.77072	0.613861
Halobacterota_Methanomicrobia_Methanomicrobiales_Methanocorpusculaceae_Methanocorpusculum	0.769754	-2.72953e-05	0.765757	0.772705	0.564356
Bacteroidota_Bacteroidia_Bacteroidales_Rikenellaceae_Rikenellaceae	0.769759	-3.22581e-05	0.766998	0.772953	0.544554
Verrucomicrobiota_Lentisphaeria_Victivallales_Victivallaceae_Victivallaceae	0.769759	-3.22581e-05	0.767494	0.772208	0.574257
Firmicutes_Bacilli_Izemoplasmatales_Izemoplasmataceae_Izemoplasmataceae	0.769767	-3.97022e-05	0.768486	0.77072	0.594059
Firmicutes_Bacilli_Lactobacillales_Enterococcaceae_Enterococcus	0.769769	-4.21836e-05	0.768983	0.770223	0.712871
Proteobacteria_Alphaproteobacteria_Rhizobiales_Beijerinckiaceae_Methylobacterium-Methylorubrum	0.769772	-4.4665e-05	0.766998	0.771712	0.564356
Synergistota_Synergistia_Synergistales_Synergistaceae_Fretibacterium	0.769774	-4.71464e-05	0.768486	0.771464	0.564356
Firmicutes_Clostridia_Clostridia_Hungateiclostridiaceae_uncultured	0.769784	-5.7072e-05	0.76799	0.772705	0.524752
Bacteroidota_Bacteroidia_Bacteroidales_Marinifilaceae_uncultured	0.769787	-5.95533e-05	0.767742	0.771712	0.574257
Spirochaetota_Spirochaetia_Spirochaetales_Spirochaetaceae_M2PT2-76_termite_group	0.769787	-5.95533e-05	0.768983	0.770471	0.752475
Firmicutes_Clostridia_Lachnospirales_Lachnospiraceae_Acetitomaculum	0.769792	-6.45161e-05	0.766501	0.77196	0.60396
Bacteroidota_Bacteroidia_Bacteroidales_CAP-aah99b04_CAP-aah99b04	0.769799	-7.19603e-05	0.768734	0.77072	0.683168
Firmicutes_Clostridia_Peptostreptococcales-Tissierellales_Anaerovoracaceae_Anaerovoracaceae	0.769809	-8.18859e-05	0.765509	0.773449	0.564356
Firmicutes_Bacilli_Bacillales_Bacillaceae_Bacillus	0.769819	-9.18114e-05	0.766998	0.772953	0.554455
Bacteroidota_Bacteroidia_Bacteroidales_Rikenellaceae_hoa5-07d05_gut_group	0.769821	-9.42928e-05	0.76799	0.771712	0.544554
Bacteroidota_Bacteroidia_Bacteroidales_Bacteroidetes_BD2-2_Bacteroidetes_BD2-2	0.769836	-0.000109181	0.769231	0.770471	0.752475
Bacteroidota_Bacteroidia_Bacteroidales_gir-aah93h0_gir-aah93h0	0.769856	-0.000129032	0.765757	0.773201	0.564356
Firmicutes_Clostridia_Christensenellales_Christensenellaceae_Christensenellaceae_R-7_group	0.769861	-0.000133995	0.766998	0.772953	0.524752
Patescibacteria_Saccharimonadia_Saccharimonadales_Saccharimonadaceae_Candidatus_Saccharimonas	0.769878	-0.000151365	0.766998	0.772705	0.564356
Proteobacteria_Alphaproteobacteria_Rhizobiales_Rhizobiaceae_Allorhizobium-Neorhizobium-Pararhizobium-Rhizobium	0.769883	-0.000156328	0.769231	0.770471	0.851485
Actinobacteriota_Coriobacteriia_Coriobacteriales_Coriobacteriales_Incertae_Sedis_Phoenicibacter	0.769888	-0.00016129	0.766501	0.772208	0.584158
Thermoplasmatota_Thermoplasmata_Methanomassiliicoccales_Methanomethylophilaceae_Candidatus_Methanomethylophilus	0.769898	-0.000171216	0.76799	0.772208	0.544554
Actinobacteriota_Actinobacteria_Corynebacteriales_Nocardiaceae_Rhodococcus	0.769906	-0.00017866	0.768486	0.771216	0.653465
Proteobacteria_Gammaproteobacteria_Burkholderiales_Oxalobacteraceae_uncultured	0.769933	-0.000205955	0.768486	0.771464	0.613861
Bacteroidota_Bacteroidia_Bacteroidales_p-2534-18B5_gut_group_p-2534-18B5_gut_group	0.769935	-0.000208437	0.768734	0.770968	0.693069
Planctomycetota_Planctomycetes_Pirellulales_Pirellulaceae_p-1088-a5_gut_group	0.769935	-0.000208437	0.767246	0.77196	0.653465
Bacteroidota_Bacteroidia_Bacteroidales_M2PB4-65_termite_group_M2PB4-65_termite_group	0.769945	-0.000218362	0.768238	0.771464	0.623762
Proteobacteria_Alphaproteobacteria_Paracaedibacterales_Paracaedibacteraceae_uncultured	0.769955	-0.000228288	0.767742	0.771712	0.643564
Firmicutes_Clostridia_Peptostreptococcales-Tissierellales_Anaerovoracaceae_Anaerovorax	0.769973	-0.000245658	0.766501	0.772705	0.60396
Bacteroidota_Bacteroidia_Bacteroidales_Dysgonomonadaceae_uncultured	0.769995	-0.00026799	0.768734	0.770968	0.792079
Firmicutes_Clostridia_Oscillospirales_Ethanoligenenaceae_Incertae_Sedis	0.769998	-0.000270471	0.766749	0.773201	0.584158
Firmicutes_Clostridia_Oscillospirales_Ruminococcaceae_Pygmaiobacter	0.770005	-0.000277916	0.766501	0.774442	0.544554
Proteobacteria_Gammaproteobacteria_Aeromonadales_Succinivibrionaceae_Anaerobiospirillum	0.770012	-0.00028536	0.768734	0.77072	0.90099
Firmicutes_Bacilli_Mycoplasmatales_Mycoplasmataceae_Mycoplasma	0.770035	-0.000307692	0.768238	0.771464	0.683168
Firmicutes_Clostridia_Oscillospirales_uncultured_uncultured	0.77006	-0.000332506	0.768734	0.770968	0.80198
Firmicutes_Clostridia_Clostridia_vadinBB60_group_Clostridia_vadinBB60_group_Clostridia_vadinBB60_group	0.770062	-0.000334988	0.76799	0.772208	0.643564
Firmicutes_Clostridia_Caldicoprobacterales_Caldicoprobacteraceae_Caldicoprobacter	0.770072	-0.000344913	0.768734	0.771216	0.811881
Firmicutes_Bacilli_Erysipelotrichales_Erysipelotrichaceae_Erysipelotrichaceae_UCG-006	0.770074	-0.000347395	0.767494	0.772457	0.643564
Actinobacteriota_Actinobacteria_Micrococcales_Microbacteriaceae_Microbacterium	0.770082	-0.000354839	0.768238	0.77196	0.732673
Firmicutes_Clostridia_Peptostreptococcales-Tissierellales_Anaerovoracaceae_uncultured	0.770092	-0.000364764	0.764268	0.775186	0.594059
Firmicutes_Clostridia_Christensenellales_Christensenellaceae_Christensenellaceae	0.770102	-0.00037469	0.767494	0.772208	0.643564
Thermoplasmatota_Thermoplasmata_Methanomassiliicoccales_Methanomethylophilaceae_uncultured	0.770109	-0.000382134	0.768486	0.771712	0.752475
Firmicutes_Negativicutes_Veillonellales-Selenomonadales_Veillonellaceae_Veillonella	0.770117	-0.000389578	0.767742	0.771712	0.722772
Actinobacteriota_Actinobacteria_Micrococcales_Micrococcaceae_Arthrobacter	0.770127	-0.000399504	0.767246	0.773945	0.584158
Firmicutes_Clostridia_Peptostreptococcales-Tissierellales_Anaerovoracaceae_[Eubacterium]_brachy_group	0.770139	-0.000411911	0.768734	0.771464	0.831683
Proteobacteria_Gammaproteobacteria_Pseudomonadales_Moraxellaceae_Acinetobacter	0.770141	-0.000414392	0.766749	0.772705	0.663366
Firmicutes_Bacilli_Bacillales_Planococcaceae_Planococcaceae	0.770166	-0.000439206	0.767742	0.772457	0.663366
Firmicutes_Clostridia_Lachnospirales_Lachnospiraceae_Lachnospiraceae	0.770174	-0.00044665	0.766253	0.773697	0.594059
Actinobacteriota_Coriobacteriia_Coriobacteriales_Coriobacteriales_Coriobacteriales	0.770179	-0.000451613	0.76799	0.772705	0.683168
Proteobacteria_Gammaproteobacteria_Aeromonadales_Succinivibrionaceae_uncultured	0.770186	-0.000459057	0.768486	0.771464	0.772277
Firmicutes_Negativicutes_Veillonellales-Selenomonadales_Selenomonadaceae_uncultured	0.770191	-0.00046402	0.768238	0.77196	0.752475
Bacteroidota_Bacteroidia_Bacteroidales_Bacteroidales_BS11_gut_group_Bacteroidales_BS11_gut_group	0.770206	-0.000478908	0.764764	0.774938	0.574257
Firmicutes_Bacilli_Erysipelotrichales_Erysipelotrichaceae_[Anaerorhabdus]_furcosa_group	0.770211	-0.000483871	0.766005	0.773697	0.623762
Synergistota_Synergistia_Synergistales_Synergistaceae_Synergistaceae	0.770211	-0.000483871	0.76799	0.772705	0.693069
Actinobacteriota_Coriobacteriia_Coriobacteriales_Eggerthellaceae_Parvibacter	0.770218	-0.000491315	0.768734	0.771464	0.811881
Firmicutes_Bacilli_Erysipelotrichales_Erysipelatoclostridiaceae_Erysipelatoclostridiaceae	0.770228	-0.000501241	0.768238	0.772208	0.712871
Firmicutes_Clostridia_Oscillospirales_Ruminococcaceae_Paludicola	0.770233	-0.000506203	0.767742	0.772705	0.663366
Actinobacteriota_Coriobacteriia_Coriobacteriales_Eggerthellaceae_Enterorhabdus	0.770243	-0.000516129	0.767742	0.772208	0.732673
Firmicutes_Bacilli_Acholeplasmatales_Acholeplasmataceae_Acholeplasmataceae	0.770243	-0.000516129	0.768238	0.771712	0.831683
Firmicutes_Clostridia_Lachnospirales_Lachnospiraceae_Howardella	0.770246	-0.00051861	0.770223	0.770471	1
Firmicutes_Negativicutes_Veillonellales-Selenomonadales_Veillonellaceae_Megasphaera	0.770246	-0.00051861	0.769231	0.771216	0.861386
Synergistota_Synergistia_Synergistales_Synergistaceae_Synergistes	0.770253	-0.000526055	0.768486	0.771216	0.90099
Actinobacteriota_Actinobacteria_Corynebacteriales_Mycobacteriaceae_Mycobacterium	0.770258	-0.000531017	0.769479	0.771712	0.930693
Bacteroidota_Bacteroidia_Bacteroidales_Prevotellaceae_Prevotellaceae_UCG-001	0.770263	-0.00053598	0.76799	0.772208	0.752475
Bacteria_Bacteria_Bacteria_Bacteria_Bacteria	0.770266	-0.000538462	0.76799	0.773697	0.594059
Firmicutes_Clostridia_Oscillospirales_UCG-011_UCG-011	0.770268	-0.000540943	0.768486	0.771464	0.762376
Firmicutes_Desulfotomaculia_Desulfotomaculales_Desulfotomaculales_Desulfurispora	0.770278	-0.000550868	0.766749	0.774442	0.584158
Verrucomicrobiota_Lentisphaeria_Oligosphaerales_Oligosphaeraceae_horsej-a03	0.770278	-0.000550868	0.768238	0.773697	0.683168
Firmicutes_Bacilli_Erysipelotrichales_Erysipelotrichaceae_Erysipelotrichaceae_UCG-009	0.7703	-0.000573201	0.767494	0.773449	0.643564
Firmicutes_Clostridia_Christensenellales_Christensenellaceae_uncultured	0.77031	-0.000583127	0.768238	0.772208	0.772277
Firmicutes_Clostridia_Peptostreptococcales-Tissierellales_Anaerovoracaceae_Family_XIII_AD3011_group	0.77032	-0.000593052	0.768238	0.772208	0.732673
Verrucomicrobiota_Lentisphaeria_Victivallales_vadinBE97_vadinBE97	0.77032	-0.000593052	0.767494	0.77196	0.752475
Firmicutes_Clostridia_Lachnospirales_Lachnospiraceae_Lachnospiraceae_UCG-010	0.77033	-0.000602978	0.769231	0.771464	0.891089
Firmicutes_Negativicutes_Veillonellales-Selenomonadales_Selenomonadaceae_Quinella	0.770333	-0.000605459	0.768734	0.77196	0.821782
Bacteroidota_Bacteroidia_Bacteroidales_p-251-o5_p-251-o5	0.77034	-0.000612903	0.768238	0.771712	0.80198
Firmicutes_Bacilli_Erysipelotrichales_Erysipelotrichaceae_uncultured	0.770365	-0.000637717	0.76799	0.772705	0.722772
Firmicutes_Clostridia_Lachnospirales_Lachnospiraceae_Lachnospiraceae_NK3A20_group	0.77037	-0.00064268	0.769727	0.770968	0.990099
SAR324_clade(Marine_group_B)_SAR324_clade(Marine_group_B)_SAR324_clade(Marine_group_B)_SAR324_clade(Marine_group_B)_SAR324_clade(Marine_group_B)	0.770372	-0.000645161	0.769231	0.771712	0.950495
Verrucomicrobiota_Verrucomicrobiae_Opitutales_Puniceicoccaceae_uncultured	0.770414	-0.000687345	0.768983	0.772208	0.881188
Firmicutes_Clostridia_Lachnospirales_Lachnospiraceae_Shuttleworthia	0.770419	-0.000692308	0.768734	0.772457	0.811881
Bacteroidota_Bacteroidia_Bacteroidales_Rikenellaceae_SP3-e08	0.770424	-0.00069727	0.767494	0.773201	0.693069
Bacteroidota_Bacteroidia_Bacteroidales_Rikenellaceae_Alistipes	0.770474	-0.000746898	0.767742	0.772457	0.792079
Firmicutes_Clostridia_Lachnospirales_Lachnospiraceae_Lachnospiraceae_ND3007_group	0.770479	-0.000751861	0.767494	0.772953	0.70297
Firmicutes_Clostridia_Lachnospirales_Lachnospiraceae_Marvinbryantia	0.770494	-0.000766749	0.757816	0.777667	0.60396
Actinobacteriota_Actinobacteria_Actinomycetales_Actinomycetaceae_Actinomyces	0.770499	-0.000771712	0.769479	0.770968	0.970297
Firmicutes_Bacilli_Bacilli_Bacilli_Bacilli	0.770524	-0.000796526	0.769231	0.772208	0.930693
Proteobacteria_Gammaproteobacteria_Burkholderiales_T34_T34	0.770538	-0.000811414	0.768734	0.77196	0.841584
Halobacterota_Methanosarcinia_Methanosarciniales_Methanosarcinaceae_Methanimicrococcus	0.770561	-0.000833747	0.768734	0.772705	0.861386
Firmicutes_Syntrophomonadia_Syntrophomonadales_Syntrophomonadaceae_Syntrophomonadaceae	0.770566	-0.00083871	0.76799	0.774194	0.673267
Firmicutes_Clostridia_Oscillospirales_Ruminococcaceae_Ruminococcaceae	0.770573	-0.000846154	0.766005	0.774194	0.70297
Firmicutes_Bacilli_Erysipelotrichales_Erysipelotrichaceae_Solobacterium	0.770578	-0.000851117	0.769479	0.771216	0.970297
Bacteroidota_Bacteroidia_Bacteroidales_Paludibacteraceae_uncultured	0.770608	-0.000880893	0.76799	0.772457	0.772277
Firmicutes_Clostridia_Lachnospirales_Lachnospiraceae_Lachnospira	0.770625	-0.000898263	0.769231	0.772208	0.960396
Patescibacteria_Gracilibacteria_Absconditabacteriales_(SR1)_Absconditabacteriales_(SR1)_Absconditabacteriales_(SR1)	0.770655	-0.00092804	0.768486	0.772208	0.861386
Firmicutes_Bacilli_Lactobacillales_Leuconostocaceae_Weissella	0.770663	-0.000935484	0.767742	0.774938	0.712871
Planctomycetota_vadinHA49_vadinHA49_vadinHA49_vadinHA49	0.770663	-0.000935484	0.768486	0.772705	0.871287
Proteobacteria_Alphaproteobacteria_Rickettsiales_uncultured_uncultured	0.770663	-0.000935484	0.768734	0.772208	0.831683
Desulfobacterota_Desulfovibrionia_Desulfovibrionales_Desulfovibrionaceae_Bilophila	0.770715	-0.000987593	0.768486	0.772953	0.851485
Firmicutes_Clostridia_Lachnospirales_Lachnospiraceae_Lachnospiraceae_NC2004_group	0.770725	-0.000997519	0.768734	0.772208	0.940594
Firmicutes_Clostridia_Lachnospirales_Lachnospiraceae_Lachnospiraceae_FCS020_group	0.770777	-0.00104963	0.768734	0.773201	0.861386
Proteobacteria_Alphaproteobacteria_Rhodospirillales_uncultured_uncultured	0.770826	-0.00109926	0.768983	0.772457	0.90099
Proteobacteria_Gammaproteobacteria_Aeromonadales_Succinivibrionaceae_Succinivibrionaceae_UCG-002	0.770856	-0.00112903	0.769479	0.77196	0.980198
Proteobacteria_Gammaproteobacteria_Burkholderiales_Sutterellaceae_Sutterella	0.770868	-0.00114144	0.768486	0.772953	0.841584
Actinobacteriota_Coriobacteriia_Coriobacteriales_Coriobacteriales_Incertae_Sedis_Coriobacteriales_Incertae_Sedis	0.770878	-0.00115136	0.769231	0.773201	0.930693
Firmicutes_Clostridia_Peptostreptococcales-Tissierellales_Anaerovoracaceae_Family_XIII_UCG-001	0.770893	-0.00116625	0.766005	0.775186	0.712871
Proteobacteria_Gammaproteobacteria_Pasteurellales_Pasteurellaceae_Pasteurellaceae	0.770903	-0.00117618	0.769231	0.77196	0.950495
Firmicutes_Clostridia_Oscillospirales_Butyricicoccaceae_UCG-008	0.770926	-0.00119851	0.768983	0.772953	0.891089
Spirochaetota_Spirochaetia_Spirochaetales_Spirochaetaceae_Sediminispirochaeta	0.77094	-0.0012134	0.768486	0.772457	0.871287
Firmicutes_Clostridia_Oscillospirales_Oscillospiraceae_Intestinimonas	0.770945	-0.00121836	0.768238	0.773201	0.920792
Firmicutes_Firmicutes_Firmicutes_Firmicutes_Firmicutes	0.77095	-0.00122333	0.764516	0.777171	0.683168
Firmicutes_Clostridia_Peptostreptococcales-Tissierellales_Anaerovoracaceae_Mogibacterium	0.770973	-0.00124566	0.767742	0.773945	0.821782
Desulfobacterota_Desulfovibrionia_Desulfovibrionales_Desulfovibrionaceae_uncultured	0.770985	-0.00125806	0.769479	0.772208	0.950495
Firmicutes_Clostridia_Lachnospirales_Lachnospiraceae_Agathobacter	0.770993	-0.00126551	0.767246	0.776675	0.623762
Firmicutes_Clostridia_Clostridia_Hungateiclostridiaceae_Hungateiclostridiaceae	0.770995	-0.00126799	0.766749	0.775434	0.693069
Spirochaetota_Spirochaetia_Spirochaetales_Spirochaetaceae_Treponema	0.770995	-0.00126799	0.768238	0.773945	0.811881
Firmicutes_Clostridia_Peptostreptococcales-Tissierellales_Peptostreptococcaceae_Terrisporobacter	0.770998	-0.00127047	0.768238	0.772953	0.930693
WPS-2_WPS-2_WPS-2_WPS-2_WPS-2	0.77103	-0.00130273	0.769231	0.773697	0.891089
Firmicutes_Clostridia_Clostridia_Hungateiclostridiaceae_Ruminiclostridium	0.771032	-0.00130521	0.767742	0.773945	0.792079
Firmicutes_Bacilli_RF39_RF39_RF39	0.771045	-0.00131762	0.766005	0.775682	0.693069
Bacteroidota_Bacteroidia_Bacteroidales_Muribaculaceae_Muribaculaceae	0.771134	-0.00140695	0.769231	0.772705	0.950495
Elusimicrobiota_Elusimicrobia_Elusimicrobiales_Elusimicrobiaceae_Elusimicrobium	0.771136	-0.00140943	0.769231	0.772457	0.970297
Firmicutes_Clostridia_Oscillospirales_Oscillospirales_Oscillospirales	0.771136	-0.00140943	0.767742	0.774938	0.811881
Firmicutes_Negativicutes_Veillonellales-Selenomonadales_Selenomonadaceae_Anaerovibrio	0.771174	-0.00144665	0.768734	0.772953	0.891089
Firmicutes_Clostridia_Lachnospirales_Lachnospiraceae_Butyrivibrio	0.771263	-0.00153598	0.76799	0.775931	0.762376
Firmicutes_Clostridia_Lachnospirales_Lachnospiraceae_Lachnospiraceae_UCG-004	0.771283	-0.00155583	0.768983	0.773449	0.920792
Firmicutes_Clostridia_Lachnospirales_Lachnospiraceae_Lachnospiraceae_UCG-008	0.771442	-0.00171464	0.768734	0.77469	0.891089
Firmicutes_Clostridia_Lachnospirales_Lachnospiraceae_[Eubacterium]_xylanophilum_group	0.771526	-0.00179901	0.768983	0.774442	0.90099
Bacteroidota_Bacteroidia_Bacteroidales_Prevotellaceae_Alloprevotella	0.771536	-0.00180893	0.764516	0.778908	0.673267
Bacteroidota_Bacteroidia_Bacteroidales_Rikenellaceae_dgA-11_gut_group	0.771543	-0.00181638	0.766005	0.775682	0.782178
Actinobacteriota_Coriobacteriia_Coriobacteriales_Atopobiaceae_uncultured	0.771576	-0.00184864	0.763772	0.778908	0.732673
Firmicutes_Clostridia_Lachnospirales_Lachnospiraceae_Lachnoclostridium	0.771658	-0.00193052	0.768486	0.774442	0.90099
Firmicutes_Clostridia_Clostridia_Hungateiclostridiaceae_Saccharofermentans	0.771667	-0.00194045	0.769231	0.773449	0.980198
Desulfobacterota_Desulfovibrionia_Desulfovibrionales_Desulfovibrionaceae_Mailhella	0.771707	-0.00198015	0.768238	0.775186	0.851485
Firmicutes_Bacilli_Erysipelotrichales_Erysipelatoclostridiaceae_Erysipelatoclostridium	0.77172	-0.00199256	0.769479	0.77469	0.970297
Firmicutes_Clostridia_Lachnospirales_Lachnospiraceae_Cellulosilyticum	0.77172	-0.00199256	0.767494	0.774194	0.891089
Actinobacteriota_Coriobacteriia_Coriobacteriales_Eggerthellaceae_Eggerthellaceae	0.771777	-0.00204963	0.766998	0.778164	0.752475
Bacteroidota_Bacteroidia_Bacteroidales_Prevotellaceae_Prevotellaceae_UCG-004	0.771811	-0.00208437	0.768983	0.774442	0.920792
Campilobacterota_Campylobacteria_Campylobacterales_Campylobacteraceae_Campylobacter	0.771826	-0.00209926	0.768983	0.77469	0.920792
Bacteroidota_Bacteroidia_Bacteroidales_Rikenellaceae_Rikenellaceae_RC9_gut_group	0.771831	-0.00210422	0.765509	0.777419	0.742574
Firmicutes_Clostridia_Peptococcales_Peptococcaceae_Peptococcus	0.771846	-0.00211911	0.766005	0.778164	0.722772
Firmicutes_Negativicutes_Acidaminococcales_Acidaminococcaceae_Phascolarctobacterium	0.771881	-0.00215385	0.765012	0.778164	0.752475
Firmicutes_Clostridia_Lachnospirales_Lachnospiraceae_[Eubacterium]_eligens_group	0.771958	-0.00223077	0.768983	0.775931	0.910891
Firmicutes_Clostridia_Lachnospirales_Lachnospiraceae_FD2005	0.772017	-0.00229032	0.766253	0.776675	0.851485
Firmicutes_Clostridia_Oscillospirales_Ruminococcaceae_Caproiciproducens	0.772047	-0.0023201	0.763027	0.781886	0.752475
Proteobacteria_Gammaproteobacteria_Gammaproteobacteria_Gammaproteobacteria_Gammaproteobacteria	0.772129	-0.00240199	0.767742	0.774938	0.910891
Firmicutes_Clostridia_Lachnospirales_Defluviitaleaceae_Defluviitaleaceae	0.772258	-0.00253102	0.769975	0.776179	0.990099
Firmicutes_Clostridia_Oscillospirales_Ruminococcaceae_[Eubacterium]_siraeum_group	0.772303	-0.00257568	0.768734	0.776179	0.950495
Desulfobacterota_Desulfuromonadia_Bradymonadales_Bradymonadales_Bradymonadales	0.772427	-0.00269975	0.769479	0.774442	0.980198
Firmicutes_Clostridia_Lachnospirales_Lachnospiraceae_Lachnospiraceae_NK4B4_group	0.772715	-0.00298759	0.764268	0.779653	0.752475
Firmicutes_Bacilli_Lactobacillales_Lactobacillaceae_Lactobacillus	0.772742	-0.00301489	0.768734	0.775931	0.920792
Firmicutes_Clostridia_Oscillospirales_Ruminococcaceae_Incertae_Sedis	0.772769	-0.00304218	0.765509	0.780397	0.792079
Firmicutes_Clostridia_Eubacteriales_Eubacteriaceae_Eubacterium	0.772978	-0.00325062	0.756079	0.78933	0.594059
Firmicutes_Bacilli_Erysipelotrichales_Erysipelatoclostridiaceae_UCG-004	0.773375	-0.00364764	0.766749	0.780645	0.831683
Firmicutes_Clostridia_Clostridia_Clostridia_Clostridia	0.773392	-0.00366501	0.769231	0.776675	0.970297
Firmicutes_Clostridia_Clostridia_UCG-014_Clostridia_UCG-014_Clostridia_UCG-014	0.773543	-0.00381638	0.769479	0.778164	0.980198
Actinobacteriota_Coriobacteriia_Coriobacteriales_Eggerthellaceae_uncultured	0.773739	-0.00401241	0.768486	0.779653	0.920792
Bacteroidota_Bacteroidia_Bacteroidales_F082_F082	0.773819	-0.00409181	0.766253	0.782382	0.831683
Firmicutes_Clostridia_Lachnospirales_Lachnospiraceae_Lachnospiraceae_UCG-002	0.774228	-0.00450124	0.76005	0.784615	0.80198
Firmicutes_Bacilli_Erysipelotrichales_Erysipelotrichaceae_Catenisphaera	0.774328	-0.0046005	0.761042	0.782382	0.841584
Firmicutes_Clostridia_Lachnospirales_Lachnospiraceae_Blautia	0.774806	-0.0050794	0.757568	0.787841	0.772277
Firmicutes_Clostridia_Peptostreptococcales-Tissierellales_Peptostreptococcales-Tissierellales_Peptostreptococcales-Tissierellales	0.775035	-0.00530769	0.768734	0.78263	0.950495
Firmicutes_Clostridia_Oscillospirales_Oscillospiraceae_Oscillospira	0.77561	-0.00588337	0.767246	0.784119	0.940594
Bacteroidota_Bacteroidia_Bacteroidales_Bacteroidales_RF16_group_Bacteroidales_RF16_group	0.775839	-0.00611166	0.767246	0.78536	0.851485
Firmicutes_Clostridia_Lachnospirales_Lachnospiraceae_[Eubacterium]_hallii_group	0.776196	-0.00646898	0.770471	0.781638	0.990099
Firmicutes_Clostridia_Lachnospirales_Lachnospiraceae_[Eubacterium]_ruminantium_group	0.777107	-0.00737965	0.76799	0.784367	0.960396
