## Extended Data Table 7 for "A novel dataset of 2,362 equine fecal microbiomes from eight veterinary teaching hospital on three continents reveals dominant effects of geography, breed, and disease"

### Sheet: chao1_pairwise_comparison_wilco
Group 1	Group 2		Sample size (n)			Chao1 Wilcoxon Test			β Diversity (PERMANOVA)
			Group 1	Group 2		p	BH-adjusted p value		F	p
Healthy	Non-Inflammatory Mechanical		158	82		0.032	0.076		2.62	0.001
Healthy	Non-Inflammatory Idiopathic		158	99		0.429	0.544		1.72	0.001
Healthy	Non-Inflammatory Other		158	33		0.634	0.701		1.5	0.007
Healthy	Inflammatory Infectious		158	19		0.000828	0.006		2.18	0.001
Healthy	Inflammatory Mechanical		158	49		0.44	0.544		1.62	0.003
Healthy	Inflammatory Other		158	47		5.81e-05	0.001		4.3	0.001
Non-Inflammatory Mechanical	Non-Inflammatory Idiopathic		82	99		0.017	0.058		1.23	0.074
Non-Inflammatory Mechanical	Non-Inflammatory Other		82	33		0.42	0.544		1.15	0.105
Non-Inflammatory Mechanical	Inflammatory Infectious		82	19		0.078	0.15		1.15	0.124
Non-Inflammatory Mechanical	Inflammatory Mechanical		82	49		0.492	0.574		0.95	0.6
Non-Inflammatory Mechanical	Inflammatory Other		82	47		0.018	0.058		2.07	0.001
Non-Inflammatory Idiopathic	Non-Inflammatory Other		99	33		0.392	0.544		0.95	0.557
Non-Inflammatory Idiopathic	Inflammatory Infectious		99	19		0.002	0.009		1.59	0.004
Non-Inflammatory Idiopathic	Inflammatory Mechanical		99	49		0.251	0.405		0.86	0.834
Non-Inflammatory Idiopathic	Inflammatory Other		99	47		9.98e-05	0.001		2.74	0.001
Non-Inflammatory Other	Inflammatory Infectious		33	19		0.045	0.095		1.24	0.055
Non-Inflammatory Other	Inflammatory Mechanical		33	49		0.829	0.833		0.99	0.454
Non-Inflammatory Other	Inflammatory Other		33	47		0.022	0.058		1.75	0.001
Inflammatory Infectious	Inflammatory Mechanical		19	49		0.123	0.215		1.19	0.089
Inflammatory Infectious	Inflammatory Other		19	47		0.833	0.833		0.99	0.447
Inflammatory Mechanical	Inflammatory Other		49	47		0.022	0.058		1.82	0.001
