## Supplementary material for "A novel dataset of 2,362 equine fecal microbiomes from eight veterinary teaching hospital on three continents reveals dominant effects of geography, breed, and disease": Table 1

### Sheet: Sheet1
Country	University	# of samples	# of subjects
AUS	University of Sydney	211	68
AUS	University of Queensland	142	69
UK	University of Liverpool	378	178
USA	University of Missouri	1218	707
USA	Louisiana State University	240	88
USA	Auburn University	118	43
USA	University of Minnesota	32	14
USA	North Carolina State University	23	23
